# The basal cell state maintains pancreatic cancers by controlling an immunosuppressive circuit

**DOI:** 10.64898/2026.07.13.738221

**Authors:** Anupriya Singhal, Kate Ryan, Samuel A. Rose, Hannah C. Styers, Jung Yun Kim, Nikhita Pasnuri, Ashlyn Moore, Jose Meza-Llamosas, Emma Chen, Josephine Adams, Ananya Nandula, Roshan Sharma, Zhuxuan Li, Tal Nawy, Yan Yan, Nuray Tezcan, Olca Basturk, Mara H. Sherman, Dana Pe’er, Tuomas Tammela

## Abstract

Intra-tumoral heterogeneity is a cardinal feature of solid tumors, yet how distinct cancer cell states functionally contribute to malignant and stromal diversity *in situ* remains poorly understood. Using mouse models to lineage-trace or genetically ablate the two predominant cancer cell states in autochthonous pancreatic ductal adenocarcinoma (PDAC), we discover that basal cancer cells are highly plastic, whereas classical cancer cells exhibit limited plasticity. Strikingly, ablation of the basal, but not the classical, state induced rapid and durable tumor collapse, driven by loss of immunosuppressive cancer-associated fibroblasts, macrophage repolarization, and reprogramming of the tumor cytokine milieu, culminating in tumor destruction by cytotoxic lymphocytes. Knockout of a single cytokine, GM-CSF, specifically in basal cells recapitulated macrophage repolarization and lymphocyte recruitment observed upon basal state ablation and shrank tumors. These results reveal the basal cell state controls an immunosuppressive cell circuit critical for PDAC maintenance, motivating therapeutic targeting of the basal cells.

---

Even within genetically homogenous tumors, malignant cells adopt recurrent phenotypic states that are conserved across cancer types (*1, 2*). These states are often viewed through a cell-intrinsic lens—as programs of epithelial-to-mesenchymal transition (EMT), lineage differentiation, or stress adaptation. However, increasing evidence suggests that malignant states may also encode distinct capacities to interact with and organize the tumor microenvironment (TME). Spatial profiling studies across malignancies and disease stages show that defined cancer cell states associate with distinct stromal and immune niches (*3–5*). A central question is whether specific malignant states actively instruct TME architecture, or instead passively occupy TMEs shaped by other host-derived factors.

Intratumoral heterogeneity is a defining feature of pancreatic ductal adenocarcinoma (PDAC), a common and highly lethal solid tumor with a 5-year survival rate of only 13% (*6*). Despite sharing core driver alterations—including *KRAS*, *TP53*, *SMAD4*, and *CDKN2A*—PDAC cells adopt stereotyped transcriptional programs. Two dominant states have emerged: a classical state associated with glandular differentiation and epithelial identity, and a basal state characterized by basal epithelial and quasi-mesenchymal features(*7, 8*). Although individual tumors may be enriched for one state, classical and basal programs invariably coexist within the same tumor(*9–13*). How specific cancer cell states persist, transition, and interact with the TME during cancer progression and under therapeutic pressure represents a key knowledge gap in PDAC biology and clinical management. To address this critical question, new experimental strategies and model systems enabling elucidation of the dynamic nature of plastic transitions in tumors *in situ* are needed.

Basal state-dominant PDAC tumors are consistently linked to the poorest outcomes, yet the basal state-specific properties that drive aggressive behavior remain poorly understood. A central challenge in PDAC is its dense, fibrotic, and profoundly immunosuppressive TME, marked by cancer-associated fibroblasts (CAFs) and myeloid populations that suppress antitumor immunity while cytotoxic lymphocytes are excluded or exhausted. Human PDAC atlases show that basal-dominant tumors harbor reduced immune diversity, fewer CD4^+^ and CD8^+^ T cells, and abundant CAFs with elevated MAPK signaling, a subset associated with T cell exhaustion (*9, 14*). Human spatial profiling studies have begun to define recurrent local niches in PDAC, including niches in which basal cancer cells are spatially associated with myofibroblastic CAFs (*5, 15, 16*). However, these data remain largely correlative and derive from single-timepoint profiling. Without direct perturbation, it remains unknown whether basal malignant cells directly instruct this immunosuppressive ecosystem.

A major obstacle has been the lack of experimental systems for direct functional interrogation of cancer cell states *in situ*. First, it is not known how selective ablation of a defined cancer cell state—essentially subtraction of the entire functional program it encodes—remodels the tumor ecosystem. Thus, the dependencies of specific stromal and immune subsets on defined cancer cell states remain unknown. Second, because cytokine signaling operates within multidirectional cancer cell–TME circuits, conventional genetic and pharmacologic perturbations cannot determine whether the cellular source of a cytokine controls specific stromal phenotypes. Third, transitions between the basal and classical cell states have not been elucidated in time-dynamic experiments *in situ* in PDAC tumors, particularly when one state is selectively perturbed.

To address these limitations, we developed genetic systems for functional interrogation of cancer cell states in autochthonous PDAC tumors that develop in immunocompetent hosts. Our platform builds on genetically engineered mouse models (GEMMs), in which PDAC develops through oncogenic *KrasG12D* activation and *Trp53* loss in the pancreatic epithelium induced by Cre or Flp recombinase activity to the pancreatic epithelium (*KPC* or *KPF* models, respectively) (*17, 18*). This gold-standard model recapitulates key features of human PDAC, including classical and basal states and a desmoplastic, immunosuppressive TME. By engineering state-specific perturbation, our tools enable longitudinal fate mapping, temporally controlled state elimination, and cell state-specific gene perturbation. We combine these approaches with longitudinal spatial profiling to define how basal and classical states contribute to tumor maintenance, plasticity, and architecture of the tumor ecosystem in PDAC.
