## Supplemental Table 4 for "The basal cell state maintains pancreatic cancers by controlling an immunosuppressive circuit"

### Sheet: Antibodies_Mouse
Antigen	Vendor	Catalog #	Clone	Application	Dilution 1:
Galectin-4 (Goat)	R&D Systems	AF2128	Polyclonal	IF	500
Cre Recombinase XP (Rabbit)	Cell Signaling Technologies	15036S	D7L7L	IF	70
Gata6 (Goat)	R&D Systems	AF1700	Polyclonal	IF	20-50
Cleaved caspase 3 (Rabbit)	Cell Signaling Technologies	9661S	Asp175	IF	200
GFP (Chicken)	Abcam	ab13970	Polyclonal	IF	200
Ki67 (Rat)	Invitrogen	14-5698-82	SolA15	IF	200
Krt17 (Rabbit)	Cell Signaling Technologies	12509S	D12E5	IF	100
Pan-cytokeratin	Roche	760-2135		IF	N/A
CD3 epsilon	Cell Signaling Technologies	78588T	E4T1B	IF	100
CD8alpha (Rabbit)	Cell Signaling Technologies	98941S	D4W2Z	IF/IHC	100
FAP (Rabbit)	Abcam	EPR20021		IF/IHC	500
Arginase 1 (Rabbit)	Cell Signaling Technologies	93668S	D4E3M	IF/IHC	500
F4/80 (Rabbit)	Cell Signaling Technologies	70076S	D2S9R	IF/IHC	500
NK1.1 (Rabbit)	Cell Signaling Technologies	39197S	E6Y9G	IF/IHC	100
Crispr-Cas9	Cell Signaling Technologies	14697S	7A9-3A3	IF/IHC	100
APC CD31	Biolegend	102410	390	Flow cytometry	40
APC CD45.2	Biolegend	109814	104	Flow cytometry	160
APC CD11b	Biolegend	101212	M1/70	Flow cytometry	160
APC TER119	Biolegend	116212	TER-119	Flow cytometry	80
PE-Cy7 CD31	Biolegend	102418	390	Flow cytometry	40
PE-Cy7 CD45.2	Biolegend	103114	30-F11	Flow cytometry	160
PE-Cy7 CD11b	Biolegend	101216	M1/70	Flow cytometry	160
PE-Cy7 TER119	Invitrogen	25-5921-82	TER-119	Flow cytometry	80
Brilliant Violet 711 CD326 (EpCAM)	Biolegend	118233	G8.8	Flow cytometry	50
PE-Cy7 CD44	Biolegend	103030	IM7	Flow cytometry	50
Rat Anti-Mouse CD16/CD32 (Mouse BD Fc Block)	BD Pharmigen	553142	2.4G2	Flow cytometry	50
APC NK1.1	Biolegend	108708	PK136	Flow cytometry	50
BUV496 CD8alpha	eBioscience	364-0081-82	53-6.7	Flow cytometry	13.33
BV605 CD45	Biolegend	103139	30-F11	Flow cytometry	160
R718 CD4	BD Bioscience	567311	GK1.5	Flow cytometry	200
FITC CD90.2	Biolegened	105305	30-H12	Flow cytometry	100
FVS780	BD Bioscience	565388		Flow cytometry	200

### Sheet: Antibodies_Human_COMET
Antibody	Host	Source	Cat#	Dilution
dpERK	Rabbit	CST	4370	1::150
pSTAT1	Mouse	Biolegend (647)	686412	1::150
p-STAT4	Rabbit	CST	4134	1::100
Arg 1	Rabbit	CST	93668	1::150
S100A2	Rabbit	Abcam	EPR5392	1::200
CD68	Rabbit	Abcam	ab213363	1::200
Podoplanin	Hamster	Thermo/eBioscience	14-5381-82	1::200
CD3e	Rabbit	Abcam	ab16669	1::150
CD11b	Rat	Thermo/eBioscience	14-0112-82	1::100
FAP	Rabbit	Abcam	ab207178	1::100
Cxcl12	Mouse	R&D	MAB350	1::100
CD8	Rabbit	Thermo/Invitrogen	MA5-14548	1::150
Gata 6	Goat	R&D	AF1700	1::150
Keratin 17	Rabbit	CST	12509S	1::200
PDGFRa	Goat	R&D	AF1062	1::150
CD206	Rabbit	Abcam	ab64693	1::150
CD11c	Rabbit	CST/D3V1E	45581	1::100
FoxP3	Rat	ThermoFisher	14-5773-82	1::100
TFF 1	Rabbit	Abcam	EPR3972	1::200
TNC	Rat	R&D	MAB2138	1::100
CD15	Rabbit	Abcam	ab135377	1::200
Ki67	Rat	ThermoFisher	14-5698-82	1::200
Cldn 18.2	Rabbit	Abcam	EPR19202-244	1::100
Galectin 4	Rabbit	Invitrogen	PA5-34913	1::250
CD31	Rabbit	Abcam	ab182981	1::200
PanCK	Rabbit	CST	3984	1::250

### Sheet: Antibodies_BioXCell
Name	Vendor	Catalog No.
InVivoPlus anti-mouse CD4	BioXCell	#BP0003-1
InVivoPlus anti-mouse CD8	BioXCell	#BE0061
InVivoPlus anti-mouse NK1.1	BioXCell	#BE0036
anti-mouse IgG control	BioXCell	???

### Sheet: Primers
Hipp11 Genetically Engineered Mouse Model
5' KI F_Hipp11 BG	CTTGTGAGGGCCTACTGTGAC
5' KI R_Hipp11 BG	CTTTCCGGAGATAGGGTGTTA
3' KI F_Hipp11 BG	TGCCCCTTTGTGTTCTCTTGTAG
3' KI R_Hipp11 BG	ATCGTGGGCATGTGACCTCTC
5' Left Homology Arm	AGCTTGTGGCAAGTATCAAG
3' Right Homology Arm	CCTTTCTGCTTCATCTTGCT
BG KI for Genotyping	ctttccggagatagggtgtta
Lgals4 Genetically Engineered Mouse Model
5' KI F_Lgals4	ATGAGGATGATGAGCCTGCG
5' KI R_Lgals4	CTGTCGCCGAAGCTATGGAT
3' KI F_Lgals4	GCACCCAGTGAAGCTACTGT
3' KI R_Lgals4	CTCTCAGCTCCAGGTTGTGG
5' Left Homology Arm	tctccccaacagctgtcaat
3' Right Homology Arm	gtagtgggtgggaagagagg
MACD KI for Genotyping	ATTGGACAGCAAGAAAGCGA
RT-qPCR Primers (mouse)
m_Lgals4_qPCR_F	CATGCCTGAGCACTACAAGG
m_Lgals4_qPCR_R	CGAGGAAGTTGATGGACTGAA
m_EpCAM_qPCR_F	TGTCATTTGCTCCAAACTGG
m_EpCAM_qPCR_R	GTTCTGGATCGCCCCTTC
m_Cdh1_qPCR_F	GTCTCCTCATGGCTTTGC
m_Cdh1_qPCR_R	CTTTAGATGCCGCTTCAC
m_Tspan8_qPCR_F	TCTGGGTATGTGGTACACTGAT
m_Tspan8_qPCR_R	AGGGTTCGTGCTAGAGTCTC
m_Lamc2_qPCR_F	CGAGACCAGGGGCAACTAGA
m_Lamc2_qPCR_R	GGTCGGCACCTATCACAGC
m_CD44_qPCR_F	TCTGCCATCTAGCACTAAGAGC
m_CD44_qPCR_R	GTCTGGGTATTGAAAGGTGTAGC
m_Krt17_qPCR_F	ACCATCCGCCAGTTTACCTC
m_Krt17_qPCR_R	ACTACCCAGGCCACTAGCTG
m_ActinB_qPCR_F	CTAAGGCCAACCGTGAAAAG
m_ActinB_qPCR_R	ACCAGAGGCATACAGGGACA
m_GusB_qPCR_F	CCGACCTCTCGAACAACCG
m_GusB_qPCR_R	GCTTCCCGTTCATACCACACC
m_Slc4a11 _qPCR_F	CGAGGATCCAGAACAGACCT
m_Slc4a11 _qPCR_R	GAGATGTTTGTGCAAAGAAGGA
m_Lamb3_qPCR_F	GGCTGCCTCGAAATTACAACA
m_Lamb3_qPCR_R	ACCCTCCATGTCTTGCCAAAG
m_Agr2_qPCR_F	GGAGCCAAAAAGGACCCAAAG
m_Agr2_qPCR_R	CTGTTGCTTGTCTTGGATCTGT

### Sheet: ELISA Kits
Name	Vendor	Catalog #
DuoSet ELISA Ancillary Reagent Kit 2	R&D	DY008B
Mouse LIF DuoSet ELISA	R&D	DY449
Mouse CX3CL1/Fractalkine DuoSet ELISA	R&D	DY472
Mouse GM-CSF DuoSet ELISA	R&D	DY41505
Mouse IL-6 DuoSet ELISA	R&D	DY406-05

### Sheet: Vectors
Name	Content	Origin
TT357	PGK-Gluc-p2a-Hygro	Internal
Frameshift Cas9	PGK-Blast-loxp-frameshift-loxp-p2a-Cas9	Internal
Csf2_KO	qgRNA-PYJA5 + sgRNA (x4)	Jiang-an Yin
Lif_KO	qgRNA-PYJA5 + sgRNA (x4)	Jiang-an Yin
Il6_KO	qgRNA-PYJA5 + sgRNA (x4)	Jiang-an Yin
Cx3cl_KO	qgRNA-PYJA5 + sgRNA (x4)	Jiang-an Yin
CSF2_OE	PGK-Blast-LSL-GFP-p2A-Csf2	Vector builder
GFP_OE	PGK-Blast-LSL-GFP	Internal
Cre	EF1a-Cre-t2a-Hygro	Internal
	*All plasmids grown using OneShot Stbl3 competent cells (Invitrogen)

### Sheet: sgRNAs_cDNAs
Name	Sequence	Origin
For HAMMER knockout
sgRNA_CSF2_1	ATATTCGAGCAGGGTCTACG	Jiang-an Yin
sgRNA_CSF2_2	CTGCTCGAATATCTTCAGGC	Jiang-an Yin
sgRNA_CSF2_3	GGATGACATGCCTGTCACGT	Jiang-an Yin
sgRNA_CSF2_4	CAAGGCCGGGTGACAGTGAT	Jiang-an Yin
sgRNA_Lif_1	GGAGCCGTTTCCCAACAACG	Jiang-an Yin
sgRNA_Lif_2	GGTTCTGCACTGGAAACACG	Jiang-an Yin
sgRNA_Lif_3	CCGGGTGATATTGGTCAGGG	Jiang-an Yin
sgRNA_Lif_4	TCTGGTTCATGAGGTTGCCG	Jiang-an Yin
sgRNA_IL6_1	CCGGAGAGGAGACTTCACAG	Jiang-an Yin
sgRNA_IL6_2	ACATGTTCTCTGGGAAATCG	Jiang-an Yin
sgRNA_IL6_3	CACCAGCATCAGTCCCAAGA	Jiang-an Yin
sgRNA_IL6_4	AATGATGGATGCTACCAAAC	Jiang-an Yin
sgRNA_Cxcl3_1	CTCAAAATCAACCCTTGGTA	Jiang-an Yin
sgRNA_Cxcl3_2	GTGCCTGAACACCCTACCAA	Jiang-an Yin
sgRNA_Cxcl3_3	ACCAACCACCAGGCTACAGG	Jiang-an Yin
sgRNA_Cxcl3_4	GCACTGAGGAGCCGGCAGGT	Jiang-an Yin
For cytokine overexpression
cDNA_OE_CFS2	TCATTTTTGGCCTGGTTTTTTGCATTCAAAGGGGATATCAGTCAGAAAGGTTTTAAGGCTGTCTATGAAATCCGCATAGGTGGTAACTTGTGTTTCACAGTCCGTTTCCGGAGTTGGGGGGCAGTATGTCTGGTAGTAGCTGGCTGTCATGTTCAAGGCGCCCTTGAGTTTGGTGAAATTGCCCCGTAGACCCTGCTCGAATATCTTCAGGCGGGTCTGCACACATGTTAGCTTCTTGAAGGAGAACTCGTTAGAGACGACTTCTACCTCTTCATTCAACGTGACAGGCATGTCATCCAGGAGGTTCAGGGCTTCTTTGATGGCCTCTACATGCTTCCAAGGCCGGGTGACAGTGATGGGTGAGCGGGTGGGTGCTGAGAGGCTGTAGACCACAATGCC…	Vector builder
For knockin targeting
Hipp11_sgRNA	ATGATGGCATCTAATGAGCT
Lgals4_sgRNA	GATCTGAGCTCCTCCTGGGG
