## Supplemental Table 1 for "The basal cell state maintains pancreatic cancers by controlling an immunosuppressive circuit"

### Sheet: sample metadata
sample_name	sample_id	condition	condition_num	experiment	run	slide	region	xenium_folder_name	notes
Br1436	5__0032783_Region_1	control	0	BA	5	:0032783	Region 1	output-XETG00174__0032783__Region_1__20250502__155613
BQ1955	5__0032783_Region_3	d2_DT	2	BA	5	:0032783	Region 3	output-XETG00174__0032783__Region_3__20250502__155613
BQ1959	5__0032795_Region_1	d4_DT	4	BA	5	:0032795	Region 1	output-XETG00174__0032795__Region_1__20250502__155613
BR1429	4__0033159_Region_1	d4_DT	4	BA	4	:0033159	Region 1	output-XETG00174__0033159__Region_1__20250425__201151
BP1964	6__0033170_Region_1	d6_DT	6	BA	6	:0033170	Region 1	output-XETG00174__0033170__Region_1__20250507__154410	partial ROI
BP1964	5__0032795_Region_3	d6_DT	6	BA	5	:0032795	Region 3	output-XETG00174__0032795__Region_3__20250502__155613	partial ROI
BQ1949	4__0033159_Region_3	d6_DT	6	BA	4	:0033159	Region 3	output-XETG00174__0033159__Region_3__20250425__201151
BO 1038 1.veh	2__0032813_Region_1	control	0	KI	2	:0032813	Region 1	output-XETG00174__0032813__Region_1__20250108__191120
BO 1401 1.veh	2__0032813_Region_2	control	0	KI	2	:0032813	Region 2	output-XETG00174__0032813__Region_2__20250108__191120
BO 1554 2.veh	2__0032813_Region_3	control	0	KI	2	:0032813	Region 3	output-XETG00174__0032813__Region_3__20250108__191120
BO 1985 2.veh	2__0032813_Region_4	control	0	KI	2	:0032813	Region 4	output-XETG00174__0032813__Region_4__20250108__191120
BT1793	9__0084881_Region_1	control	0	BA	9	:0084881	Region 1	XeniumRanger-1.0-SR-4488_0084881_Region_1
BT1462	9__0085150_Region_2	d2_DT	2	BA	9	:0085150	Region 2	XeniumRanger-1.0-SR-4488_0085150_Region_2
BT1458	9__0085150_Region_3	d2_DT	2	BA	9	:0085150	Region 3	XeniumRanger-1.0-SR-4488_0085150_Region_3
BT1791	10__0084889_Region_1	control	0	BA	10	:0084889	Region 1	XeniumRanger-1.0-SR-4487_0084889_Region_1
BT1268	10__0084889_Region_3	d2_DT	2	BA	10	:0084889	Region 3	XeniumRanger-1.0-SR-4487_0084889_Region_3

### Sheet: sample metrics
sample_id	sample_name	median_counts_per_cell	mean_counts_per_cell	median_counts_per_nucleus	mean_counts_per_nucleus	mean_counts_per_cell_passing	median_counts_per_cell_passing	mean_qv	median_qv	n_cells	n_transcripts_total	n_transcripts_segger	fraction_passing_similarity_threshold	num_transcripts_no_cell_id	fraction_transcripts_assigned_cell_id_segger	fraction_transcripts_assigned_cell_id_10x	mean_similarity	fraction_non_specific_assigned	mean_control_probe_counts	mean_control_codeword_counts	mean_unassigned_codeword_counts
5__0032783_Region_1	Br1436	190	253.2	74	104.5	197.448	137	37.49	40	356884	95508943	90371092	0.77	5137851	0.946206	0.919744	0.394	0.000884619	0.03	0.01	0
5__0032783_Region_3	BQ1955	184	241.2	70	94.6	198.875	146	37.12	40	71789	18219554	17314770	0.824	904784	0.95034	0.920244	0.549	0.000457009	0.02	0.01	0
5__0032795_Region_1	BQ1959	159	202.8	83	96.2	152.123	117	36.68	40	253790	53398065	51472434	0.75	1925631	0.963938	0.947024	0.432	0.000747818	0.01	0.01	0
4__0033159_Region_1	BR1429	63	77.9	34	41.9	61.847	48	38.23	40	343125	27358419	26732711	0.793	625708	0.977129	0.965009	0.493	0.00274607	0.07	0	0
6__0033170_Region_1	BP1964	137	178.3	61	78.3	128.029	89	37.67	40	85035	15565845	15164390	0.718	401455	0.974209	0.957209	0.425	0.000422635	0.01	0	0
5__0032795_Region_3	BP1964	151	192.8	68	86.3	141.545	101	38.16	40	109934	21933632	21193550	0.734	740082	0.966258	0.945424	0.412	0.000530633	0.03	0	0
4__0033159_Region_3	BQ1949	149	179.6	81	90.3	138.624	111	37.22	40	249000	45820437	44709143	0.77	1111294	0.975747	0.961939	0.49	0.000757988	0.01	0	0
2__0032813_Region_1	BO 1038 1.veh	46	71.4	26	40.7	63.3727	39	38.35	40	136226	9926395	9721213	0.888	205182	0.97933	0.967566	0.598	0.000679339	0.01	0	0
2__0032813_Region_2	BO 1401 1.veh	187	246.6	75	107.8	197.135	137	37.37	40	138836	36078236	34239446	0.798	1838790	0.949033	0.923191	0.437	0.000301962	0.01	0.01	0
2__0032813_Region_3	BO 1554 2.veh	179	223.1	85	109.4	170.556	129	37.88	40	175335	39490514	39117485	0.763	373029	0.990554	0.982825	0.412	0.000271183	0.01	0	0
2__0032813_Region_4	BO 1985 2.veh	231	277.7	86	108.8	186.914	142	37.95	40	162978	48823107	45260079	0.671	3563028	0.927022	0.916025	0.396	0.00142103	0.02	0.01	0
9__0084881_Region_1	BT1793	22	38.9	14	24.8	30.6692	16	38.2	40	297329	11847371	11578309	0.786	269062	0.977289	0.970585	0.49	0.00226449	0.03	0	0
9__0085150_Region_2	BT1462	77	106.3	36	49.7	80.8752	55	38.2	40	444358	49565588	47252253	0.758	2313335	0.953328	0.94856	0.44	0.00156634	0.04	0	0
9__0085150_Region_3	BT1458	125	181.9	60	87	151.511	94	37.67	40	327113	60848325	59514494	0.829	1333831	0.978079	0.965854	0.476	0.000694352	0.02	0.01	0
10__0084889_Region_1	BT1791	126	179.4	58	87.4	138.397	89	38.29	40	354784	64322460	63659160	0.767	663300	0.989688	0.980383	0.467	0.000592059	0.02	0.01	0
10__0084889_Region_3	BT1268	62	87.2	34	45	66.3684	46	38.28	40	457702	41252741	39904852	0.76	1347889	0.967326	0.951197	0.446	0.00203925	0.04	0	0

### Sheet: Xenium panel
Gene	Ensembl.ID	Probesets
Angptl2	ENSMUSG00000004105	8
Arid1a	ENSMUSG00000007880	8
B2m	ENSMUSG00000060802	3
Bmp2	ENSMUSG00000027358	8
Bmp6	ENSMUSG00000039004	8
Cdkn2a	ENSMUSG00000044303	7
Csf2	ENSMUSG00000018916	8
Cxcl16	ENSMUSG00000018920	8
Ifngr2	ENSMUSG00000022965	8
Ihh	ENSMUSG00000006538	8
Il23a	ENSMUSG00000025383	6
Il24	ENSMUSG00000026420	8
Irf7	ENSMUSG00000025498	8
Pdgfb	ENSMUSG00000000489	8
Rnf43	ENSMUSG00000034177	8
Smad4	ENSMUSG00000024515	8
Socs1	ENSMUSG00000038037	8
Tgfa	ENSMUSG00000029999	8
Tgfb1	ENSMUSG00000002603	8
Tgfbr2	ENSMUSG00000032440	6
Irf9	ENSMUSG00000002325	8
Ackr2	ENSMUSG00000044534	8
Acvr1	ENSMUSG00000026836	8
Acvr1b	ENSMUSG00000000532	8
Acvr1c	ENSMUSG00000026834	8
Acvr2a	ENSMUSG00000052155	8
Acvr2b	ENSMUSG00000061393	8
Bmpr1a	ENSMUSG00000021796	8
Bmpr2	ENSMUSG00000067336	8
Btc	ENSMUSG00000082361	8
Ccr4	ENSMUSG00000047898	8
Csf2ra	ENSMUSG00000059326	8
Cxcr6	ENSMUSG00000048521	8
Egf	ENSMUSG00000028017	8
Epgn	ENSMUSG00000035020	8
Ereg	ENSMUSG00000029377	8
Fzd1	ENSMUSG00000044674	8
Fzd3	ENSMUSG00000007989	8
Fzd5	ENSMUSG00000045005	8
Fzd7	ENSMUSG00000041075	8
Ifnar1	ENSMUSG00000022967	8
Ifnar2	ENSMUSG00000022971	8
Ifnb1	ENSMUSG00000048806	8
Ifngr1	ENSMUSG00000020009	3
Il13ra1	ENSMUSG00000017057	8
Il13ra2	ENSMUSG00000031289	8
Il1r1	ENSMUSG00000026072	5
Il1r2	ENSMUSG00000026073	3
Il1rap	ENSMUSG00000022514	4
Il20ra	ENSMUSG00000020007	8
Il20rb	ENSMUSG00000044244	8
Il22ra1	ENSMUSG00000037157	8
Itga5	ENSMUSG00000000555	8
Itgb1	ENSMUSG00000025809	4
Ptch1	ENSMUSG00000021466	8
Ptch2	ENSMUSG00000028681	8
Tek	ENSMUSG00000006386	8
Tgfb2	ENSMUSG00000039239	8
Tgfb3	ENSMUSG00000021253	8
Tnfrsf1a	ENSMUSG00000030341	8
Tnfrsf1b	ENSMUSG00000028599	5
Atf2	ENSMUSG00000027104	8
Atf3	ENSMUSG00000026628	3
Atf4	ENSMUSG00000042406	7
Fos	ENSMUSG00000021250	3
Fosb	ENSMUSG00000003545	3
Fosl2	ENSMUSG00000029135	3
Gata6	ENSMUSG00000005836	8
Hmga2	ENSMUSG00000056758	8
Junb	ENSMUSG00000052837	3
Jund	ENSMUSG00000071076	3
Onecut2	ENSMUSG00000045991	8
Sox12	ENSMUSG00000051817	8
Sox2	ENSMUSG00000074637	8
Tead2	ENSMUSG00000030796	8
Tead4	ENSMUSG00000030353	8
Sox11	ENSMUSG00000063632	8
Myc	ENSMUSG00000022346	8
Ddit3	ENSMUSG00000025408	7
Hspa5	ENSMUSG00000026864	3
Id1	ENSMUSG00000042745	4
Lcn2	ENSMUSG00000026822	3
Lifr	ENSMUSG00000054263	8
Nqo1	ENSMUSG00000003849	8
Plaur	ENSMUSG00000046223	3
Prkaa1	ENSMUSG00000050697	8
Prkaa2	ENSMUSG00000028518	8
Sirt1	ENSMUSG00000020063	8
Slc2a1	ENSMUSG00000028645	8
Tfrc	ENSMUSG00000022797	8
Porcn	ENSMUSG00000031169	8
Fzd2	ENSMUSG00000050288	8
Fzd4	ENSMUSG00000049791	8
Lrp5	ENSMUSG00000024913	8
Lrp6	ENSMUSG00000030201	8
Axin2	ENSMUSG00000000142	8
Lgr5	ENSMUSG00000020140	8
Ankrd1	ENSMUSG00000024803	8
Nfe2l2	ENSMUSG00000015839	3
Havcr2	ENSMUSG00000020399	8
Tigit	ENSMUSG00000071552	8
Ido1	ENSMUSG00000031551	8
Lag3	ENSMUSG00000030124	8
Sell	ENSMUSG00000026581	8
Ccr7	ENSMUSG00000037944	6
Bcl6	ENSMUSG00000022508	6
Il2	ENSMUSG00000027720	8
Tbx21	ENSMUSG00000001444	8
Cd4	ENSMUSG00000023274	8
Cxcl13	ENSMUSG00000023078	8
Gata3	ENSMUSG00000015619	8
Il13	ENSMUSG00000020383	8
Il5	ENSMUSG00000036117	8
Il4	ENSMUSG00000000869	8
Ifng	ENSMUSG00000055170	8
Cd44	ENSMUSG00000005087	3
Cd9	ENSMUSG00000030342	3
Cldn6	ENSMUSG00000023906	8
Itga2	ENSMUSG00000015533	8
Krt17	ENSMUSG00000035557	8
Lamb3	ENSMUSG00000026639	6
Lamc2	ENSMUSG00000026479	8
Nt5e	ENSMUSG00000032420	8
Egr1	ENSMUSG00000038418	3
Agr2	ENSMUSG00000020581	8
Cldn18	ENSMUSG00000032473	8
Epcam	ENSMUSG00000045394	3
Lgals4	ENSMUSG00000053964	8
Prom1	ENSMUSG00000029086	8
Spink4	ENSMUSG00000028415	5
Tspan8	ENSMUSG00000034127	8
Pdgfrb	ENSMUSG00000024620	8
Ackr1	ENSMUSG00000037872	8
Notch4	ENSMUSG00000015468	8
Pi16	ENSMUSG00000024011	4
Csf3	ENSMUSG00000038067	8
Il1a	ENSMUSG00000027399	3
Cxcl12	ENSMUSG00000061353	3
Lif	ENSMUSG00000034394	8
Acta2	ENSMUSG00000035783	3
Il6	ENSMUSG00000025746	5
Ptgs2	ENSMUSG00000032487	3
Hbegf	ENSMUSG00000024486	3
Ccl17	ENSMUSG00000031780	3
Tnf	ENSMUSG00000024401	4
Il4ra	ENSMUSG00000030748	8
Kras	ENSMUSG00000030265	6
Lgals1	ENSMUSG00000068220	3
Prrx1	ENSMUSG00000026586	8
Prrx2	ENSMUSG00000039476	8
S100a4	ENSMUSG00000001020	4
Stmn2	ENSMUSG00000027500	7
Twist1	ENSMUSG00000035799	8
Dll1	ENSMUSG00000014773	8
Ccl2	ENSMUSG00000035385	4
Egfr	ENSMUSG00000020122	7
Areg	ENSMUSG00000029378	8
Il1rl1	ENSMUSG00000026069	8
Serpine1	ENSMUSG00000037411	4
Pdgfra	ENSMUSG00000029231	8
Cdkn1a	ENSMUSG00000023067	3
Notch3	ENSMUSG00000038146	8
Slc4a11	ENSMUSG00000074796	8
Ackr3	ENSMUSG00000044337	5
H2-Aa	ENSMUSG00000036594	3
Notch1	ENSMUSG00000026923	8
Notch2	ENSMUSG00000027878	8
Hes1	ENSMUSG00000022528	8
Hey1	ENSMUSG00000040289	8
Cxcr3	ENSMUSG00000050232	8
Nfkbia	ENSMUSG00000021025	3
Il18r1	ENSMUSG00000026070	4
Il23r	ENSMUSG00000049093	4
Il18rap	ENSMUSG00000026068	8
Pdk1	ENSMUSG00000006494	8
Vegfa	ENSMUSG00000023951	3
Bcl2	ENSMUSG00000057329	3
Cflar	ENSMUSG00000026031	8
Col15a1	ENSMUSG00000028339	8
Dpt	ENSMUSG00000026574	3
Eng	ENSMUSG00000026814	6
Fap	ENSMUSG00000000392	8
Gli1	ENSMUSG00000025407	8
Hspg2	ENSMUSG00000028763	8
Il33	ENSMUSG00000024810	8
Lrrc15	ENSMUSG00000052316	8
Pdpn	ENSMUSG00000028583	5
Saa3	ENSMUSG00000040026	3
Tnc	ENSMUSG00000028364	3
Ifit1	ENSMUSG00000034459	7
Isg15	ENSMUSG00000035692	4
Oasl2	ENSMUSG00000029561	8
Rsad2	ENSMUSG00000020641	8
Cxcl10	ENSMUSG00000034855	3
Cxcl9	ENSMUSG00000029417	8
Il15	ENSMUSG00000031712	8
Irf1	ENSMUSG00000018899	6
Stat1	ENSMUSG00000026104	8
Il18	ENSMUSG00000039217	8
Nos2	ENSMUSG00000020826	8
Cd24a	ENSMUSG00000047139	3
Cd47	ENSMUSG00000055447	7
Cx3cr1	ENSMUSG00000052336	8
Lyve1	ENSMUSG00000030787	8
Arg1	ENSMUSG00000019987	3
Mertk	ENSMUSG00000014361	8
Retnla	ENSMUSG00000061100	3
Spp1	ENSMUSG00000029304	3
Timd4	ENSMUSG00000055546	8
Tyro3	ENSMUSG00000027298	8
Axl	ENSMUSG00000002602	8
Aif1	ENSMUSG00000024397	8
C1qb	ENSMUSG00000036905	4
Cxcr4	ENSMUSG00000045382	3
Folr2	ENSMUSG00000032725	8
Igsf11	ENSMUSG00000022790	8
Mafb	ENSMUSG00000074622	3
Mif	ENSMUSG00000033307	3
Mrc1	ENSMUSG00000026712	8
Nfia	ENSMUSG00000028565	4
Pf4	ENSMUSG00000029373	6
Vsir	ENSMUSG00000020101	8
Zeb2	ENSMUSG00000026872	3
Cd163	ENSMUSG00000008845	8
Trem2	ENSMUSG00000023992	8
Inhba	ENSMUSG00000041324	6
Nlrp3	ENSMUSG00000032691	3
Dlk1	ENSMUSG00000040856	8
Dll4	ENSMUSG00000027314	8
Heyl	ENSMUSG00000032744	8
Jag1	ENSMUSG00000027276	8
Jag2	ENSMUSG00000002799	8
Nrarp	ENSMUSG00000078202	8
Ptprc	ENSMUSG00000026395	3
Cd79a	ENSMUSG00000003379	8
Ms4a1	ENSMUSG00000024673	8
Zbtb46	ENSMUSG00000027583	8
Itgax	ENSMUSG00000030789	8
Cd3e	ENSMUSG00000032093	8
Bcl11a	ENSMUSG00000000861	8
Has2	ENSMUSG00000022367	8
Stc1	ENSMUSG00000014813	8
Thbs1	ENSMUSG00000040152	3
Mzb1	ENSMUSG00000024353	8
Cdkn1b	ENSMUSG00000003031	8
Cdkn1c	ENSMUSG00000037664	8
Cdkn2b	ENSMUSG00000073802	8
Lig1	ENSMUSG00000056394	8
Mki67	ENSMUSG00000031004	8
Pcna	ENSMUSG00000027342	8
Pmepa1	ENSMUSG00000038400	3
Skil	ENSMUSG00000027660	4
Smad7	ENSMUSG00000025880	8
Vmp1	ENSMUSG00000018171	5
Trac	ENSMUSG00000076928	7
Eln	ENSMUSG00000029675	3
Cd34	ENSMUSG00000016494	5
Eva1a	ENSMUSG00000035104	8
Nbr1	ENSMUSG00000017119	8
Fabp5	ENSMUSG00000027533	3
Plvap	ENSMUSG00000034845	3
Src	ENSMUSG00000027646	8
Cd274	ENSMUSG00000016496	4
Relb	ENSMUSG00000002983	8
Cd8b1	ENSMUSG00000053044	8
Cd8a	ENSMUSG00000053977	8
Ccl5	ENSMUSG00000035042	5
Cd40lg	ENSMUSG00000031132	8
Gzmk	ENSMUSG00000042385	8
Prox1	ENSMUSG00000010175	8
Hmgcs1	ENSMUSG00000093930	8
Dusp4	ENSMUSG00000031530	8
Spry4	ENSMUSG00000024427	8
Kit	ENSMUSG00000005672	8
Cd19	ENSMUSG00000030724	8
Msln	ENSMUSG00000063011	8
Mt1	ENSMUSG00000031765	3
Cd14	ENSMUSG00000051439	3
G0s2	ENSMUSG00000009633	3
Mmp9	ENSMUSG00000017737	3
Trem1	ENSMUSG00000042265	3
Trem3	ENSMUSG00000041754	6
Spn	ENSMUSG00000051457	8
Stat5b	ENSMUSG00000020919	8
Il1b	ENSMUSG00000027398	3
Csf1r	ENSMUSG00000024621	8
Ccr2	ENSMUSG00000049103	8
Csf3r	ENSMUSG00000028859	3
Ctla4	ENSMUSG00000026011	7
Foxp3	ENSMUSG00000039521	8
Ikzf2	ENSMUSG00000025997	4
Prg4	ENSMUSG00000006014	8
Il2ra	ENSMUSG00000026770	6
Itgae	ENSMUSG00000005947	8
Nrp1	ENSMUSG00000025810	4
Pou2f3	ENSMUSG00000032015	8
Cemip2	ENSMUSG00000024754	8
Mgp	ENSMUSG00000030218	3
Lgr6	ENSMUSG00000042793	8
Wnt2	ENSMUSG00000010797	8
Wnt3	ENSMUSG00000000125	8
Wnt4	ENSMUSG00000036856	8
Wnt5a	ENSMUSG00000021994	8
Wnt7a	ENSMUSG00000030093	8
Wnt7b	ENSMUSG00000022382	8
Fgfr1	ENSMUSG00000031565	8
Fgfr2	ENSMUSG00000030849	8
Fgfr3	ENSMUSG00000054252	8
Ret	ENSMUSG00000030110	8
Ror1	ENSMUSG00000035305	5
Ror2	ENSMUSG00000021464	8
Tox	ENSMUSG00000041272	3
Lef1	ENSMUSG00000027985	8
Tcf7	ENSMUSG00000000782	8
Il7r	ENSMUSG00000003882	3
Sox5	ENSMUSG00000041540	5
Vim	ENSMUSG00000026728	3
Il10	ENSMUSG00000016529	8
Id3	ENSMUSG00000007872	3
Smad6	ENSMUSG00000036867	8
Gzmb	ENSMUSG00000015437	8
Cd200	ENSMUSG00000022661	8
Cd200r4	ENSMUSG00000062082	8
Phlda1	ENSMUSG00000020205	5
Dusp6	ENSMUSG00000019960	8
Ldha	ENSMUSG00000063229	6
Pfkfb3	ENSMUSG00000026773	6
Igf1	ENSMUSG00000020053	3
Fabp4	ENSMUSG00000062515	3
Nfkb1	ENSMUSG00000028163	3
Noct	ENSMUSG00000023087	7
Fosl1	ENSMUSG00000024912	8
Sox9	ENSMUSG00000000567	6
Vcan	ENSMUSG00000021614	4
Sox4	ENSMUSG00000076431	6
Timp3	ENSMUSG00000020044	3
Eomes	ENSMUSG00000032446	8
Itgam	ENSMUSG00000030786	4
Cd69	ENSMUSG00000030156	8
Irf4	ENSMUSG00000021356	8
Jun	ENSMUSG00000052684	3
Esm1	ENSMUSG00000042379	8
Cd36	ENSMUSG00000002944	6
Il6st	ENSMUSG00000021756	8
Kdr	ENSMUSG00000062960	4
Pecam1	ENSMUSG00000020717	6
Apln	ENSMUSG00000037010	8
Aplnr	ENSMUSG00000044338	8
Nid2	ENSMUSG00000021806	8
Zbtb16	ENSMUSG00000066687	7
Sdc4	ENSMUSG00000017009	4
Rorc	ENSMUSG00000028150	8
Pdcd1	ENSMUSG00000026285	8
Itga1	ENSMUSG00000042284	8
Ltb	ENSMUSG00000024399	4
Cxcr5	ENSMUSG00000047880	8
Lta	ENSMUSG00000024402	8
Il22	ENSMUSG00000074695	8
Calr	ENSMUSG00000003814	4
Ccl9	ENSMUSG00000019122	4
Hmox1	ENSMUSG00000005413	8
Stat3	ENSMUSG00000004040	6
Dusp10	ENSMUSG00000039384	8
Nfil3	ENSMUSG00000056749	8
Sft2d2	ENSMUSG00000040848	8
Trdc	ENSMUSG00000104876	8
Phgdh	ENSMUSG00000053398	8
Pimreg	ENSMUSG00000020808	8
Bcl3	ENSMUSG00000053175	8
Dusp1	ENSMUSG00000024190	3
Klf2	ENSMUSG00000055148	3
Klf4	ENSMUSG00000003032	3
Socs3	ENSMUSG00000053113	4
Cd207	ENSMUSG00000034783	8
Xcr1	ENSMUSG00000060509	8
Irf8	ENSMUSG00000041515	8
Cd209a	ENSMUSG00000031494	8
Clec10a	ENSMUSG00000000318	8
Ncam1	ENSMUSG00000039542	5
Ncr1	ENSMUSG00000062524	8
Klrk1	ENSMUSG00000030149	8
Il2rb	ENSMUSG00000068227	4
Il6ra	ENSMUSG00000027947	8
Cd40	ENSMUSG00000017652	8
Cd83	ENSMUSG00000015396	3
L1cam	ENSMUSG00000031391	8
Ccr6	ENSMUSG00000040899	8
Rel	ENSMUSG00000020275	4
Cd52	ENSMUSG00000000682	3
Cd80	ENSMUSG00000075122	3
Cd86	ENSMUSG00000022901	4
Ikzf3	ENSMUSG00000018168	8
Rora	ENSMUSG00000032238	3
Ifitm1	ENSMUSG00000025491	3
Sirpa	ENSMUSG00000037902	7
Bcl2a1d	ENSMUSG00000099974	8
Osm	ENSMUSG00000058755	3
Fasl	ENSMUSG00000000817	8
Gzma	ENSMUSG00000023132	8
Gzmc	ENSMUSG00000079186	8
Prf1	ENSMUSG00000037202	8
Trpv1	ENSMUSG00000005952	8
Tubb3	ENSMUSG00000062380	8
Nrxn1	ENSMUSG00000024109	8
S100b	ENSMUSG00000033208	8
C1qtnf1	ENSMUSG00000017446	8
Cd200r1	ENSMUSG00000022667	8
Ngfr	ENSMUSG00000000120	8
Rars	ENSMUSG00000018848	8
Cish	ENSMUSG00000032578	8
Hk2	ENSMUSG00000000628	4
Trp53	ENSMUSG00000059552	8
Socs2	ENSMUSG00000020027	8
Il10rb	ENSMUSG00000022969	8
Ly6a	ENSMUSG00000075602	3
Flot1	ENSMUSG00000059714	8
Jak3	ENSMUSG00000031805	8
Ezh2	ENSMUSG00000029687	8
Gadd45g	ENSMUSG00000021453	5
Fgf1	ENSMUSG00000036585	8
Fgf2	ENSMUSG00000037225	8
Fgf7	ENSMUSG00000027208	8
Fgf9	ENSMUSG00000021974	8
Cxcl1	ENSMUSG00000029380	3
Fkbp5	ENSMUSG00000024222	8
Cdk1	ENSMUSG00000019942	8
Ccne1	ENSMUSG00000002068	8
Ccnd1	ENSMUSG00000070348	5
Aurkb	ENSMUSG00000020897	8
Piezo2	ENSMUSG00000041482	5
Tnfaip3	ENSMUSG00000019850	4
Chrna1	ENSMUSG00000027107	8
blasticidin	blasticidin	4
Cas9	Cas9	8
Control.2.sg1	Control.2.sg1	1
Control.2.sg2	Control.2.sg2	1
Control.2.sg3	Control.2.sg3	1
Control.2.sg4	Control.2.sg4	1
Control.2.sg.bc	Control.2.sg.bc	1
Control.3.sg1	Control.3.sg1	1
Control.3.sg3	Control.3.sg3	1
Control.3.sg4	Control.3.sg4	1
Control.3.sg.bc	Control.3.sg.bc	1
CreER	CreER	8
Csf2.sg1	Csf2.sg1	1
Csf2.sg2	Csf2.sg2	1
Csf2.sg3	Csf2.sg3	1
Csf2.sg4	Csf2.sg4	1
Csf2.sg.bc	Csf2.sg.bc	1
GFP	GFP	8
Kras.sg1	Kras.sg1	1
Kras.sg2	Kras.sg2	1
Kras.sg3	Kras.sg3	1
Kras.sg4	Kras.sg4	1
Kras.sg.bc	Kras.sg.bc	1
puromycin	puromycin	4
Smad4.sg1	Smad4.sg1	1
Smad4.sg2	Smad4.sg2	1
Smad4.sg3	Smad4.sg3	1
Smad4.sg4	Smad4.sg4	1
Smad4.sg.bc	Smad4.sg.bc	1
Sox11.sg1	Sox11.sg1	1
Sox11.sg2	Sox11.sg2	1
Sox11.sg3	Sox11.sg3	1
Sox11.sg4	Sox11.sg4	1
Sox11.sg.bc	Sox11.sg.bc	1
tagBFP2	tagBFP2	8
Ifna13	ENSMUSG00000063376	6
Ifna2	ENSMUSG00000078354	6
Ifne	ENSMUSG00000045364	6
Tnfsf10	ENSMUSG00000039304	8
Rab14	ENSMUSG00000026878	8
Etnk1	ENSMUSG00000030275	8
Ccser1	ENSMUSG00000039578	8
Hnf1a	ENSMUSG00000029556	8
Col5a1	ENSMUSG00000026837	8
Hipk2	ENSMUSG00000061436	8
Igfbp2	ENSMUSG00000039323	8
Esam	ENSMUSG00000001946	8
Spry2	ENSMUSG00000022114	8

### Sheet: gene sets (gmt format)
Name
Broad signaling
NFkB	NA	Nfkbia	Relb	Tnfaip3
TGFB_SMAD	NA	Pmepa1	Skil	Serpine1	Smad7
IFN_I	NA	Ifit1	Irf7	Oasl2	Rsad2
IFNG	NA	Socs1	Irf1	Stat1
STAT3	NA	Stat3	Socs3	Jak3
HH	NA	Gli1	Ptch1	Ptch2
MAPK	NA	Egr1	Phlda1	Dusp6
IL4_STAT6	NA	Ccl17	Irf4	Dusp10	Nfil3	Sft2d2
WNT	NA	Axin2
Cancer state
Basal-PDAC	NA	Cd44	Cd9	Cldn6	Itga2	Krt17	Lamb3	Lamc2	Nt5e	Slc4a11
Classical-PDAC	NA	Agr2	Cldn18	Epcam	Lgals4	Prom1	Spink4	Tspan8
Mesenchymal-PDAC	NA	Lgals1	Prrx1	Prrx2	S100a4	Stmn2	Twist1	Inhba
